# Impact of *Bmal1* rescue and time-restricted feeding on liver and muscle proteomes during the active phase in mice

**DOI:** 10.1101/2023.06.12.544652

**Authors:** Jacob G. Smith, Jeffrey Molendijk, Ronnie Blazev, Wan Hsi Chen, Qing Zhang, Christopher Litwin, Carolina M. Greco, Paolo Sassone-Corsi, Pura Muñoz-Cánoves, Benjamin L. Parker, Kevin B. Koronowski

## Abstract

**Objective:** Molecular clocks and daily feeding cycles support metabolism in peripheral tissues. Although the roles of local clocks and feeding is well defined at the transcriptional level, their impact on governing protein abundances in peripheral tissues is unclear. Here, we determine the relative contributions of the local molecular clock and daily feeding cycles on liver and muscle proteomes during feeding.

**Methods:** LC-MS/MS was performed on liver and skeletal muscle harvested four hours into the dark phase from wild-type (WT), *Bmal1* knockout (KO), and liver- and muscle-*Bmal1*-rescued (LMRE) mice housed under 12-h light/12-h dark cycles with either *ad libitum* feeding or nighttime-restricted feeding. Additional molecular and metabolic analyses were performed on liver and cultured hepatocytes.

**Results:** Feeding-fasting cycles had only minimal effects on liver and none on muscle. In contrast, *Bmal1* KO altered the abundance of 674 proteins in liver, and 80 in muscle. Rescue of liver and muscle *Bmal1* restored 50% of proteins in liver and 25% in muscle. These included proteins involved in carbohydrate metabolism in muscle and in fatty acid oxidation in liver. For liver, proteins involved in *de novo* lipogenesis were largely dependent on *Bmal1* function in other tissues (i.e., the wider clock system). Proteins regulated by BMAL1 were enriched for secreted proteins; we determined that the maintenance of FGF1 abundance requires liver BMAL1, and that autocrine signaling through FGF1 is necessary and sufficient for mitochondrial respiration in hepatocytes.

**Conclusions:** BMAL1 in liver and muscle is a more potent regulator of dark phase proteomes than daily feeding cycles, highlighting the need to assess protein levels in addition to mRNA when investigating clock mechanisms. The proteome is more extensively regulated by BMAL1 in liver than in muscle, and numerous metabolic pathways in peripheral tissues are reliant on the function of the clock system as a whole.
