## Supplementary material for "Impact of *Bmal1* rescue and time-restricted feeding on liver and muscle proteomes during the active phase in mice": Table S1

### Sheet: info
Data are on the next tab. Please note that 1 sample, which is labeled in red, was determined to be an outlier and is not included in the group averages or the statistical analysis.
Please note that the data in this file will become available with the publication of the manuscript in a journal
